# Transcription-mediated organization of the replication initiation program across large genes sets up common fragile sites genome-wide

**DOI:** 10.1101/714717

**Authors:** Olivier Brison, Sami EL-Hilali, Dana Azar, Stéphane Koundrioukoff, Mélanie Schmidt, Viola Naehse-Kumpf, Yan Jaszczyszyn, Anne-Marie Lachages, Bernard Dutrillaux, Claude Thermes, Michelle Debatisse, Chun-Long Chen

## Abstract

Common Fragile Sites (CFSs) are chromosome regions prone to breakage under replication stress, known to drive chromosome rearrangements during oncogenesis. Most CFSs nest in large expressed genes, suggesting that transcription elicits their instability but the underlying mechanisms remained elusive. Analyses of genome-wide replication timing of human lymphoblasts here show that stress-induced delayed/under-replication is the hallmark of CFSs. Extensive genome-wide analyses of nascent transcripts, replication origin positioning and fork directionality reveal that 80% of CFSs nest in large transcribed domains poor in initiation events, thus replicated by long-traveling forks. In contrast to formation of sequence-dependent fork barriers or head-on transcription-replication conflicts, traveling-long in late S phase explains CFS replication features. We further show that transcription inhibition during the S phase, which excludes the setting of new replication origins, fails to rescue CFS stability. Altogether, results show that transcription-dependent suppression of initiation events delays replication of large gene body, committing them to instability.
