## Supplementary TableS1 for "Transcription-mediated organization of the replication initiation program across large genes sets up common fragile sites genome-wide"

### Sheet: Table S1
Table S1 : Significantly delayed region (SDR) characterization.
SDR			Replication timing		CFS	Genes				GrosSeq Signal Span
Genomic coord (Hg19)	Size (kb)	CytoBand (Hg19)	NT (S50)	Aph (S50)		name	Strand	Size (kb)	RPKM (GM12878)	+	-
chr3:73750000-73850000	100	3p13	0.601	0.72	FRA3I	x		x	x
chr3:158000000-158100000	100	3q25.32	0.6375	0.76	FRA3D	RSRC1	+	439.875	2.822	~500 Kb
chr3:168200000-168450000	250	3q26.2	0.62	0.66	FRA3O	EGFEM1P	+	581.077	8.475	~700 Kb
chr4:13150000-13350000	200	4p15.33	1.5715	0.81	FRA4D	x	x	x	x		~700Kb
chr5:53300000-53450000	150	5q11.2	2.5715	0.88	FRA5I	ARL15	-	426.637	1.668		~450Kb
chr5:82400000-82550000	150	5q14.2	3.5715	0.85	FRA5L	XRCC4	+	279	4.164	~400Kb
chr5:94050000-94200000	150	5q15	4.5715	0.62	FRA5D	MCTP1	-	580.833	8.587		~400Kb
						ANKRD32	+	121	3.075	~100Kb
chr6:5500000-5600000	100	6p25.1	0.443	0.53	FRA6B	FARS2	+	510.232	3.672	~550Kb
chr6:121400000-121550000	150	6q22.31	0.704667	0.88	FRA6K	C6orf170	-	255	1.816		~300Kb
chr7:133200000-133600000	400	7q33	0.674333	0.8	FRA7H	EXOC4	+	813.513	26.299	~1000Kb
chr9:3350000-3500000	150	9p24.2	0.631	0.75	FRA9H	RFX3	-	307.707	5.452		~300Kb
						AL365202.1	-	17	0
						AL365202.3	+	2	0.005
chr9:75950000-76050000	100	9q21.13	0.6945	0.81	FRA9K	x	x	x	x
chr11:90100000-90250000	150	11q14.3	0.727333	0.91	FRA11F	x	x	x	x	~700Kb
chr11:100700000-100850000	150	11q22.1	0.667333	0.81	FRA11O	ARHGAP42	+	303.272	0.477	~300Kb
chr11:105600000-105700000	100	11q22.3	0.706	0.85	FRA11O	GRIA4	+	372.098	0.003
chr12:83200000-83400000	200	12q21.31	0.7395	0.91	FRA12B	TMTC2	+	447.129	1.565	~450Kb
chr12:100450000-100650000	200	12q23.1	0.59825	0.83	FRA12L	ACTR6	+	24	5.575	~30Kb
						UHRF1BP1L	-	106	3.658		~200Kb
						AC010203.1	-	1	0		~200Kb
						DEPDC4	-	63	0.165		~200Kb
chr13:60400000-60550000	150	13q21.2	0.719667	0.89	FRA13C	DIAPH3	-	498.402	2.398		~500Kb
chr13:92200000-92300000	100	13q31.3	0.6845	0.84	FRA13H	GPC5	+	1468.56	0.057	~1500Kb
chr18:67550000-67700000	150	18q22.2	0.603333	0.67	FRA18C	CD226	-	96	8.121	~10Kb	~500Kb
						RTTN	-	202	1.657		~500Kb
chr18:72500000-72650000	150	18q22.3	0.601667	0.73	FRA18C	ZNF407	+	434.709	0.832		~450Kb
chr2:15400000-15500000	100	2p24.3	0.6005	0.665083	FRA2Ctel	NBAS	-	394.422	4.785		~750Kb
chr2:18850000-19100000	250	2p24.2	0.6586	0.7571	FRA2Ccen	x	x	x	x	~450Kb
chr2:187000000-187200000	200	2q32.1	0.64	0.76	FRA2H	x	x	x	x		~800Kb
chr3:60000000-61000000	1000	3p14.2	0.62	0.76	FRA3B	FHIT	-	1502.1	1.401		~1800Kb
						AC099536.1	+	8	0		0
chr7:110450000-111000000	550	7q31.1	0.681727	0.843727	FRA7K	IMMP2L	-	899.463	2.058		~900Kb
						LRRN3	+	34	0
chr7:113900000-114150000	250	7q31.1	0.654	0.647267	FRA7K	FOXP2	+	607.445	0.287
chr13:35650000-36050000	400	13q13.3	0.692875	0.859562	FRA13A	NBEA	+	730.735	0.495	~730Kb
						MAB21L1	-	3	0.025
chr16:78300000-79100000	800	16q23.1	0.6615	0.851854	FRA16D	WWOX	+	1112.48	0.576	1400Kb
						AC046158.1	-	3	0.015
chrX:6800000-7200000	400	Xp22.31	0.639875	0.823083	FRAXB	HDHD1	-	99	16.835	~550Kb	~550Kb
						STS	+	135	3.858
						AC073583.1	+	7	0
chrX:8050000-8200000	150	Xp22.31	0.732333	0.901111	FRAXB	MIR 651	+	0.096	0	~600Kb
						VCX2	-	1	0.007
chr2:148750000-149000000	250	2q23.1	0.61	0.67	FRA2S	MBD5	+	497.225	7.426	~550Kb
						ORC4	-	87	13.659		~100Kb
chr4:98750000-98850000	100	4q22.3/4q23	0.6935	0.802583	FRA4F	C4orf37	-	959.147	0.012		~700Kb
chr6:45000000-45100000	100	6p21.1	0.6245	0.69975	FRA6H	SUPT3H	-	568.636	0.606		~600Kb
chr7:11550000-11650000	100	7p21.3	0.718	0.858583	FRA7B	THSD7A	-	462	0.003
						AC004538.3	+	327	0.035
chr8:118900000-119000000	100	8q24.11	0.6505	0.888667	FRA8C	EXT1	-	317.363	1.697		~330Kb
chr9:17350000-17450000	100	9p22.2	0.674	0.779083	FRA9G	CNTLN	+	368.941	1.293	~400Kb
chr13:73400000-73500000	100	13q22.1	0.6775	0.88225	FRA13E	PIBF1	+	234	1.883	~300Kb
chr13:74350000-74550000	200	13q22.1	0.65525	0.866458	FRA13E	KLF12	-	448.168	4.277		~500Kb
chr7:120050000-120200000	150	7q31.31	0.612667	0.75	FRA7G	KCND2	+	476.663	4.638	~500Kb
chr11:28150000-28450000	300	11p14.1	0.723833	0.89	FRA11E	METT5D1	+	225	3.031	~600Kb
						RP11-22P4.1	+	174.934		~525Kb
chr14:28950000-29050000	100	14q12	0.699	0.88	FRA14E	x	x	x	x
chr18:28300000-28400000	100	18q12.1	0.633	0.74	x	x	x	x	x
chrX:10850000-11050000	200	Xp22.2	0.63375	0.78	FRAXB	MID1	-	438.423	0.049		~350Kb
chr22:33850000-34150000	300	22q12.3	0.516667	0.55	FRA22B	LARGE	-	756.838	3.044		~900Kb
chrX:96100000-96700000	600	Xq21.33	0.652833	0.77	FRAXL	DIAPH2	+	920.334	1.496	~950Kb
						RPA4	+	2	0.024
chr3:67450000-67550000	100	3p14.1	0.532	0.59	x	SUCLG2	-	294	7.233		~480Kb
chr3:143850000-144000000	150	3q24	0.638	0.75	x	x	x	x	x	~550Kb
chr6:1850000-2200000	350	6p25.3	0.586714	0.65	x	GMDS	-	621.885	4.447		~850Kb
chr6:76700000-76800000	100	6q14.1	0.634	0.71	x	IMPG1	-	152	0
chr6:80950000-81100000	150	6q14.1	0.644667	0.81	x	BCKDHB	+	240	6.273	~400Kb
chr6:83650000-83750000	100	6q14.1	0.663	0.77	x	UBE2CBP	-	173	1.458		~550Kb (NO!)
chr6:98300000-98400000	100	6q16.1	0.7245	0.89	x	x	x	x	x
chr6:147450000-147600000	150	6q24.3	0.701	0.89	x	RP11-497D6.4	-	362.048	0.095		~500Kb
						STXBP5	+	183	1.924	~200Kb
chr14:81100000-81200000	100	14q31.1	0.679	0.83	x	C14orf145	-	445.214	0.393		~500Kb
chr16:72700000-72900000	200	16q22.2	0.62	0.71	x	ZFHX3	-	276	0.13	~280Kb	~300Kb
chrX:138800000-138900000	100	Xq27.1	0.672	0.842	x	ATP11C	-	219	8.205		~380Kb
