## Supplementary TableS2 for "Transcription-mediated organization of the replication initiation program across large genes sets up common fragile sites genome-wide"

### Sheet: SDW
Table S2 : Significantly delayed window (SDW) characterization.
SDW		Replicaiton timing		CFS	Genes				GRO-seq Signal Span
Genomic coord (Hg19)	CytoBand (Hg19)	NT (S50)	Aph (S50)		name	Strand	Size (kb)	RPKM (GM12878)	+	-
chr1:60000000-60050000	1p32.1	0.498	0.652	FRA1B	FGGY	+	470.88	2.2675	500
chr1:60650000-60700000	1p32.1	0.715	0.802	FRA1B
chr1:189550000-189600000	1q31.1	0.803	0.917	FRA1K
chr1:189650000-189700000	1q31.1	0.804	0.916	FRA1K
chr1:190000000-190050000	1q31.1	0.779	0.909	FRA1K
chr1:192200000-192250000	1q31.2	0.602	0.734	FRA1K
chr1:243500000-243550000	1q43	0.576	0.487	FRA1S	SDCCAG8	+	244.074	NA	300
chr1:243750000-243800000	1q44	0.589	0.700	FRA1I	AKT3	-	361.895	0.109646		350
chr1:246000000-246050000	1q44	0.486	0.709	FRA1I	SMYD3	-	757.972	7.26524		700*
chr2:35950000-36000000	2p22.3	0.735	0.848	FRA2N
chr2:44800000-44850000	2p21	0.432	0.463	FRA2O	C2orf34	+	410.642	2.42408	600
chr2:58250000-58300000	2p16.1	0.642	0.737	*	VRK2	+	252.269		150	500
chr2:139000000-139050000	2q22.1	0.566	0.638	FRA2F						550
chr2:139100000-139150000	2q22.1	0.558	0.697	FRA2F						550
chr2:144100000-144150000	2q22.3	0.538	0.436	FRA2K	ARHGAP15	+	676.99	13.4567	700
chr2:144850000-144900000	2q22.3	0.48	0.601	FRA2K	GTDC1	-	386.814	3.30256		600
chr2:240100000-240150000	2q37.3	0.563	0.699	FRA2J	HDAC4	-	353.484	0.798459		400
chr3:68000000-68050000	3p14.1	0.592	0.652		SUCLG2-AS1	+	296	NA	250
chr3:79650000-79700000	3p12.3	0.77	0.887		ROBO1	-	1170.58	10.0563
chr3:81600000-81650000	3p12.2	0.627	0.710	*	GBE1	-	272.462			300
chr3:84950000-85000000	3p12.1	0.796	0.907
chr3:86650000-86700000	3p12.1	0.805	0.914
chr3:87800000-87850000	3p11.2	0.677	0.752	FRA3J
chr4:44850000-44900000	4p12	0.746	0.879	FRA4H
chr4:45100000-45150000	4p12	0.79	0.907	FRA4H
chr4:65050000-65100000	4q13.1	0.85	0.917
chr4:65750000-65800000	4q13.1	0.81	0.917
chr4:66350000-66400000	4q13.1	0.81	0.917		EPHA5	-	350.932	NA
chr4:67350000-67400000	4q13.2	0.77	0.917
chr4:127150000-127200000	4q28.1	0.83	0.917
chr4:136750000-136800000	4q28.3	0.814	0.910	FRA4C	LINC00613	-	46	NA
chr4:137950000-138000000	4q28.3	0.778	0.897	FRA4C	RP11-138I17.1	-	419	0.035197
chr4:150600000-150650000	4q31.23	0.681	0.782		RP11-526A4.1	-	547	NA
chr4:159350000-159400000	4q32.1	0.682	0.752	FRA4h	RXFP1	+	338.061	0.0360485
chr4:175550000-175600000	4q34.1	0.7	0.875	FRA4L	GLRA3	-	192.4	NA
chr5:9300000-9350000	5p15.31	0.52	0.538	FRA5H	SEMA5A	-	511.049	0.496082		500
chr5:17000000-17050000	5p15.1	0.6	0.673	FRA5H/FRA5E
chr5:61800000-61850000	5q12.1	0.593	0.644	FRA5J	IPO11	+	224.61	NA	500
chr5:62250000-62300000	5q12.1	0.651	0.757	FRA5J
chr5:93150000-93200000	5q15	0.663	0.7675	FRA5D	FAM172A	-	493.629	8.22651		550
chr5:107450000-107500000	5q21.3	0.608	0.694	FRA5F	FBXL17	-	523.063	1.30915		500
chr5:108300000-108350000	5q21.3	0.591	0.641	FRA5F	FER	+	449.019	2.66669	500
chr5:115650000-115700000	5q23.1	0.609	0.708	FRA5N	COMMD10	+	327.771	6.71324	650
chr6:38150000-38200000	6p21.2	0.297	0.453	*	BTBD9	-	471.697	1.22276	400	500
chr6:67050000-67100000	6q12	0.826	0.917
chr6:101150000-101200000	6q16.3	0.621	0.760	FRA6J	ASCC3	-	373.178	13.6568		400
chr6:103100000-103150000	6q16.3	0.748	0.878	FRA6J
chr7:10650000-10700000	7p21.3	0.674	0.759	FRA7L/FRA7B
chr7:16400000-16450000	7p21.2	0.683	0.835	FRA7L	ISPD	-	330.13
chr7:18750000-18800000	7p21.1	0.607	0.772	FRA7L	HDAC9	+	910.421	3.27749	550
chr7:37050000-37100000	7p14.2	0.456	0.586	FRA7C	ELMO1	-	594.891	11.5479		550
chr7:54600000-54650000	7p11.2	0.706	0.843	FRA7A	VSTM2A	+	28.755	NA
chr7:90450000-90500000	7q21.13	0.596	0.637	*	CDK14	+	744.167	6.50005	600
chr7:90550000-90600000	7q21.13	0.583	0.697	*	CDK14	+	744.167	6.50005	600
chr7:121800000-121850000	7q31.32	0.73	0.855
chr7:144350000-144400000	7q35	0.629	0.885	FRA7I	TPK1	-	384.112	1.97487		450
chr8:31300000-31350000	8p12	0.643	0.745
chr8:112450000-112500000	8q23.3	0.798	0.917
chr8:138700000-138750000	8q24.23	0.682	0.809
chr9:8150000-8200000	9p24.1	0.723	0.872	FRA9H
chr9:8250000-8300000	9p24.1	0.737	0.884	FRA9H
chr9:29100000-29150000	9p21.1	0.804	0.917	FRA9A	LINGO2	-	1266	NA
chr9:97750000-97800000	9q22.32	0.482	0.624	*	C9orf3	+	360.458	1.04778	450
chr9:104450000-104500000	9q31.1	0.69	0.878	FRA9L	GRIN3A	-	169.227	NA
chr9:119250000-119300000	9q33.1	0.676	0.749	FRA9M	ASTN2	-	989.844	1.42511		600
chr10:59650000-59700000	10q21.1	0.693	0.870	FRA10C
chr11:20850000-20900000	11p15.1	0.655	0.754	FRA11C	NELL1	+	906.11	0.008896
chr11:23000000-23050000	11p14.3	0.738	0.894	*					600
chr11:23150000-23200000	11p14.3	0.782	0.907	*					600
chr11:25850000-25900000	11p14.3	0.758	0.914
chr11:31550000-31600000	11p13	0.715	0.904	FRA11E	ELP4	+	274.249	NA	350
chr11:41550000-41600000	11p12	0.744	0.868	FRA11K
chr11:81250000-81300000	11q14.1	0.739	0.887
chr11:100300000-100350000	11q22.1	0.657	0.797	FRA11O
chr11:132400000-132450000	11q25	0.613	0.744		OPCML	-	1117.54	0.095712
chr12:44450000-44500000	12q12	0.502	0.631	*	TMEM117	+	553.578	0.952122	700
chr12:44550000-44600000	12q12	0.575	0.569	*	TMEM117	+	553.578	0.952122	700
chr12:47000000-47050000	12q13.11	0.4	0.536	FRA12A	NR_125377	+	272	NA	600
chr12:60100000-60150000	12q14.1	0.698	0.874	FRA12J	SLC16A7	+	92.281	NA	250
chr13:38750000-38800000	13q13.3	0.713	0.885	FRA13A						400
chr13:70050000-70100000	13q21.33	0.736	0.886
chr13:72000000-72050000	13q21.33	0.764	0.917		DACH1	-	429.232	0.000506
chr13:72550000-72600000	13q21.33	0.722	0.862
chr13:100950000-101000000	13q32.3	0.523	0.596	FRA13D	PCCA	+	441.417	1.53222	500
chr14:37750000-37800000	14q13.3	0.672	0.851	FRA14E	MIPOL1	+	354.411	0.00103
chr14:66950000-67000000	14q23.3	0.598	0.573	FRA14B	GPHN	+	674.395	6.55946	500*
chr14:67100000-67150000	14q23.3	0.55	0.688	FRA14B	GPHN	+	674.395	6.55946	500*
chr16:72600000-72650000	16q22.2	0.642	0.662	*	LINC01572	-	385	NA		600*
chr17:13900000-13950000	17p12	0.63	0.654	FRA17A	COX10-AS1	-	44	NA		300
chr17:70800000-70850000	17q24.3	0.473	0.572	FRA17E	SLC39A11	-	446.767	2.02613		900*
chr18:34600000-34650000	18q12.2	0.634	0.738	FRA18A	KIAA1328	+	402.412	0.829552	700*
chr18:39750000-39800000	18q12.3	0.659	0.805	FRA18A	LINC00907	+	7.796		500
chr18:61850000-61900000	18q22.1	0.662	0.793	FRA18C
chr18:63650000-63700000	18q22.1	0.801	0.917	FRA18C
chr18:64750000-64800000	18q22.1	0.765	0.914	FRA18C
chr18:65100000-65150000	18q22.1	0.784	0.914	FRA18C
chr18:65400000-65450000	18q22.1	0.744	0.883	FRA18C
chr18:65800000-65850000	18q22.1	0.766	0.892	FRA18C
chr18:66050000-66100000	18q22.1	0.765	0.917	FRA18C
chr18:68300000-68350000	18q22.2	0.602	0.690	FRA18C	GTSCR1	-	20	NA
chr21:10750000-10800000	21p11.2	0.234	0.200						100
chrX:23100000-23150000	Xp22.11	0.639	0.721		PTCHD1-AS	-	1102	NA
chrX:37050000-37100000	Xp21.1	0.692	0.760		FTH1P18	-	0.9
chrX:51350000-51400000	Xp11.22	0.735	0.855	FRAXG / FRAXH
chrX:51700000-51750000	Xp11.22	0.73	0.808	FRAXG / FRAXH
chrX:56150000-56200000	Xp11.21	0.632	0.707	FRAXG / FRAXH	KLF8	+	386	NA	400
chrX:80450000-80500000	Xq21.1	0.678	0.836	*	HMGN5/SH3BGRL	+	88.241/96.604	NA	300
chrX:80550000-80600000	Xq21.1	0.725	0.844	*	SH3BGRL	+	96.604	NA	300
chrX:85200000-85250000	Xq21.2	0.735	0.860		CHM	-	186.381	NA		200
chrX:89900000-89950000	Xq21.31	0.82	0.917
chrX:92400000-92450000	Xq21.32	0.799	0.904
chrX:97950000-98000000	Xq21.33	0.763	0.861
chrX:98300000-98350000	Xq22.1	0.769	0.897	FRAXC
chrX:126100000-126150000	Xq25	0.8	0.889	FRAXJ
chrX:137550000-137600000	Xq26.3	0.75	0.894	FRAXK
chrX:139950000-140000000	Xq27.1	0.685	0.871
