## Supplementary TableS3 for "Transcription-mediated organization of the replication initiation program across large genes sets up common fragile sites genome-wide"

### Sheet: TableS3
Table S3. CFSs mapped by conventional cytogenetics
R-Banding (Jeff cells)			G-banding (Maresk)		FS (nomenclature from Mrasek et al.30 Or newer when available)	Repli-seq	t-SDR/t-SDW
Cytoband	Coord (Hg19)	Breaks (%)	Cytoband	Breaks (%)
1p34.1	chr1:44,100,000-46,800,000	0.666667	1p34	0.004	FRA1#	x
1p21	chr1:94,700,000-107,200,000	0.333333	1p21.2-3	0.067/3.333	FRA1E/M	x
1q31	chr1:185,800,000-198,700,000	2	1q31	0.138	FRA1K	4 SDW
1q41	chr1:214,500,000-224,100,000	1.33333	1q41	0.084	FRA1R	x
2p24	chr2:12,200,000-24,000,000	1	2p24.2	1.513	FRA2C	2 SDR	Yes
2p16	chr2:47,800,000-61,300,000	1.66667	2p16.2	2.325	FRA2D	1 SDW	Yes
2p12	chr2:75,000,000-83,300,000	2.33333	2p13/2p11.2	0.235/0.058	FRA2E/R	x
2q24.2	chr2:159,800,000-163,700,000	0.333333	2q24	0.053	FRA2T	x
2q32.1	chr2:183,000,000-189,400,000	3	2q32.1	3.905	FRA2H	1 SDR, 1 SDW	Yes
3p14	chr3:54,400,000-69,800,000	14.75*	3p14.2	14.153	FRA3B	2 SDR, 1 SDW	Yes
3p12	chr3:74,200,000-87,200,000	1.33333	3p13	0.173	FRA3I	1SDR, 4 SDW	Yes
3q24	chr3:142,800,000-148,900,000	1	3q23/3q25	0.151/0.546	FRA3#/3D	1 SDR	Yes
3q26	chr3:160,700,000-182,700,000	1	3q26	0.000	FRA3O	1SDR, 1 SDW	Yes
4p15.1	chr4:27,700,000-35,800,000	2.66667	4p15	0.111	FRA4D	1 SDR	Yes
4q13	chr4:59,500,000-76,300,000	3.33333	4q12/4q21	0.142/0.359	FRA4B/I	4 SDW
4q22	chr4:88,000,000-98,800,000	0.333333	4q22	0.683	FRA4F	1 SDR	Yes
4q28	chr4:123,800,000-139,500,000	4	4q31.1/4q27	2.175/0.382	FRA4C/E	3 SDW
4q32	chr4:155,600,000-170,100,000	2.33333	4q32	0.027	FRA4H	1 SDW
5p14	chr5:18,400,000-28,900,000	10.6667	5p14	0.293	FRA5E	1 SDW
5q23.3	chr5:127,300,000-130,600,000	3.33333	5q23.3	0.031	FRA5N	1 SDW	Yes
5q34	chr5:159,900,000-168,500,000	1.66667	5q34	0.049	FRA5P	x
6p22	chr6:15,200,000-30,400,000	2	6p22.2	0.062	FRA6C	x
6q14	chr6:75,900,000-88,000,000	0.333333	6q13/6q15	0.031/0.115	FRA6D/G	3 SDR	Yes
6q16	chr6:93,100,000-105,500,000	0.333333	6q16.3	0.084	FRA6J	1 SDR, 2 SDW	Yes
6q22.1	chr6:114,600,000-118,300,000	0.333333	6q22	0.231	FRA6K	1 SDR	Yes
6q24	chr6:139,000,000-149,000,000	0.333333	6q23/6q25	0.138/0.124	FRA6L/M	1 SDR	Yes
7p21	chr7:7,300,000-20,900,000	1.66667	7p21	0.031	FRA7L	1 SDR, 3 SDW	Yes
7q31.1	chr7:107,400,000-114,600,000	1.33333	7q22-31.1	2.818	FRA7K	2 SDR	Yes
7q31.3	chr7:117,400,000-127,100,000	0.333333	7q31.2	0.111	FRA7G	1 SDR, 1 SDW	Yes
7q33	chr7:132,600,000-138,200,000	0.333333	7q32.3	2.374	FRA7H	1 SDR	Yes
7q35	chr7:143,100,000-147,900,000	1	7q34/7q36	0.488/0.084	FRA7M/I	1 SDW	Yes
8p12	chr8:28,800,000-36,500,000	0.333333	8p21	0.040	FRA8H	1 SDW
8q23	chr8:106,200,000-117,700,000	1	8q24.1	0.799	FRA8C	1 SDR, 1 SDW	Yes
9p23	chr9:9,000,000-14,200,000	1	9p24/9p22	0.031/0.040	FRA9H/G	2 SDW at 9p24.1 and 1 SDR at 9p22.2 (FISH FRA9G)	Yes
9p21	chr9:19,900,000-33,200,000	3	9p21	0.102	FRA9A	1 SDW
9q21.1	chr9:68,700,000-79,200,000	0.666667	9q21	0.075	FRA9K	1 SDR
10q21	chr10:52,900,000-70,600,000	1.33333	10q21	0.089	FRA10C	1 SDW
11p15.1	chr11:16,200,000-21,700,000	1.66667	11p15.1	0.510	FRA11C	1 SDW
11p14	chr11:21,700,000-31,000,000	1.66667	11p14.2	0.928	FRA11D	1 SDR, 3 SDW	Yes
11q12	chr11:55,700,000-63,400,000	0.666667	11p11/q11	0.155	FRA11M	x
11q21	chr11:92,800,000-97,200,000	0.666667	11q21/11q22.1	0.075	FRA11N/O	1 SDD, 1 SDW	Yes
11q24	chr11:121,200,000-130,800,000	7.66667	11q23.3	0.098	FRA11G	x
12q21.1	chr12:71,500,000-75,700,000	0.666667	12q15	0.040	FRA12K	x
12q21.3	chr12:80,300,000-92,600,000	0.333333	12q21.3	0.364	FRA12B	1 SDR	Yes
13q12.2	chr13:27,800,000-28,900,000	0.333333	13q13.2	1.061	FRA13A	1 SDR	Yes
13q21	chr13:55,300,000-73,300,000	4.33333	13q21.2	0.124	FRA13C	1 SDR, 3 SDW	Yes
13q31	chr13:79,000,000-95,000,000	2.66667	13q31	0.013	FRA13H	1 SDR	Yes
14q13	chr14:59,500,000-76,300,000	0.666667	14q13	0.173	FRA14B	2 SDW	Yes
14q31	chr14:79,300,000-89,800,000	2	14q24.3/14q32	0.009/0.040	FRA14G/H	1 SDR	Yes
15q11.1	chr15:19,000,000-20,700,000	0.333333	15q11.2	0.013	FRA15C	x
16q23	chr16:74,100,000-84,200,000	6.33333	16q23.2	7.756	FRA16D	1 SDR	Yes
18q12.3	chr18:37,200,000-43,500,000	1.33333	18q12.2	0.475	FRA18A	1 SDR, 2 SDW	Yes
18q22	chr18:61,600,000-71,000,000	2.66667	18q22	0.067	FRA18C	1 SDR, 8 SDW	Yes
19p13.2	chr19:6,900,000-13,900,000	1.33333	19p13.1	0.036	FRA19B	x
19q13.2	chr19:38,700,000-43,400,000	1.66667	19q13	0.053	FRA19A	x
22q12	chr22:25,900,000-37,600,000	0.666667	22q12.2	0.275	FRA22B	1 SDR, 1 SDW	Yes
Xp22.3	chrX:0-9,500,000	2.33333	Xp22.31	5.494	FRAXB	2 SDR	Yes
Xp21	chrX:24,900,000-37,600,000	2.66667	Xp11/q21	0.138	FRAXH	1 SDW at p21, 3 SDW at Xp11	Yes
Xq21	chrX:76,000,000-98,300,000	3	NA	NA	FRAXL	1 SDR / 6 SDW	Yes
* Frequency determined by FISH in JEFF cells is indicated.
# CFSs identified only once and not included in the study by Mraseck et al. and not included in their nomenclature 30 .
The differences in CFS localisation by R and G-banding are explained in ref 55.
